# Cancer Predisposition Sequencing Reporter (CPSR): a flexible variant report engine for high-throughput germline screening in cancer

**DOI:** 10.1101/846089

**Authors:** Sigve Nakken, Vladislav Saveliev, Oliver Hofmann, Pål Møller, Ola Myklebost, Eivind Hovig

**Affiliations:** Department of Tumor Biology, Institute for Cancer Research, Oslo University Hospital, Norway; Centre for Cancer Cell Reprogramming, Institute of Clinical Medicine, Faculty of Medicine, University of Oslo, Norway; Centre for Cancer Research, University of Melbourne, Australia; Department of Clinical Science, University of Bergen, Norway; Western Norway Familial Cancer Center, Haukeland University Hospital, Bergen, Norway; Centre for Bioinformatics, Department of Informatics, University of Oslo, Norway

## Abstract

The value of high-throughput germline genetic testing is increasingly recognized in clinical cancer care. Disease-associated germline variants in cancer patients are important for risk management and surveillance, surgical decisions, and can also have major implications for treatment strategies since many are in DNA repair genes. With the increasing availability of high-throughput DNA sequencing in cancer clinics and research, there is thus a need to provide clinically oriented sequencing reports for germline variants and their potential therapeutic relevance on a per-patient basis. To meet this need we have developed the Cancer Predisposition Sequencing Reporter (CPSR), an open-source computational workflow that generates a structured report of germline variants identified in known cancer predisposition genes, highlighting markers of therapeutic, prognostic, and diagnostic relevance. A fully automated variant classification procedure based on more than 30 refined ACMG criteria represents an integral part of the workflow. Importantly, the set of cancer predisposition genes profiled in the report can be flexibly chosen from more than 40 virtual gene panels established by scientific experts, enabling customization of the report for different screening purposes and clinical contexts. The report can be configured to also list actionable secondary variant findings as recommended by ACMG, as well as the status of low-risk variants from genome-wide association studies in cancer. CPSR demonstrates superior sensitivity and comparable specificity for the detection of pathogenic variants when compared to existing algorithms. Technically, the tool is implemented in Python/R, and is freely available through Docker technology. Source code, documentation, example reports, and installation instructions are accessible via the project GitHub page: https://github.com/sigven/cpsr.
