## Supplementary Table 1 for "Cancer Predisposition Sequencing Reporter (CPSR): a flexible variant report engine for high-throughput germline screening in cancer"

### Sheet: CPSR - ACMG evidence codes
cpsr_evidence_code	category	pathogenicity_pole	category_long	description	corresponding_SherLoc_code*	pathogenicity_score
ACMG_BA1_AD	clinpop	B	Clinical - population frequency	Very high MAF (> 0.5% in gnomAD non-cancer pop subset, min AN = 12,000) - dominant mode of inheritance	EV0096	-5
ACMG_BS1_1_AD	clinpop	B	Clinical - population frequency	High MAF (> 0.1% in gnomAD non-cancer pop subset, min AN = 12,000) - dominant mode of inheritance	EV0097	-3
ACMG_BS1_2_AD	clinpop	B	Clinical - population frequency	Somewhat high MAF (> 0.005% in gnomAD non-cancer pop subset, min AN = 12,000) - dominant mode of inheritance	EV0161	-1
ACMG_BA1_AR	clinpop	B	Clinical - population frequency	Very high MAF (> 1% in gnomAD non-cancer pop subset, min AN = 12,000) - recessive mode of inheritance	EV0093	-5
ACMG_BS1_1_AR	clinpop	B	Clinical - population frequency	High MAF (> 0.3% in gnomAD non-cancer pop subset, min AN = 12,000) - recessive mode of inheritance	EV0094	-3
ACMG_BS1_2_AR	clinpop	B	Clinical - population frequency	Somewhat high MAF (> 0.005% in gnomAD non-cancer pop subset, min AN = 12,000) - recessive mode of inheritance	EV0160	-1
ACMG_BS2_1	clinpop	B	Clinical - population frequency	One homozygote in gnomAD non-cancer pop subset - severe, early onset, highly penetrant	EV0113	-1
ACMG_BS2_2	clinpop	B	Clinical - population frequency	Two homozygotes in gnomAD non-cancer pop subset - severe, early onset, highly penetrant	EV0116	-4
ACMG_BS2_3	clinpop	B	Clinical - population frequency	Two homozygotes in gnomAD non-cancer pop subset - moderate, early onset, variably penetrant	EV0117	-2
ACMG_BP3	funcvar	B	Functional - variant effect	Non-coding variant in the UTR or promoter region	EV0168	-2.5
ACMG_BP7	funcvar	B	Functional - variant effect	Silent and intronic changes outside of the consensus splice site	EV0103	-2.5
ACMG_BP4	funccomp	B	Functional - computational & predictive	Multiple lines (>=7 algorithms) of computational evidence support a benign effect on the gene or gene product (conservation, evolutionary, splicing impact, etc. - from dbNSFP (SIFT/Provean/MutationTaster/MutationAssessor/PrimateAI/DEOGEN2/M-CAP/fathmm-MKL/FATHMM/ClinPred/LIST-S2/BayesDel-addAF/MetaLR/SpliceSite_AdaBoost/SpliceSite_RF). Tolerates maximum three contradictory predictions	EV0126	-1
ACMG_BMC1	funcvar	B	Functional - variant effect	Peptide change is at the same location of a known benign change (ClinVar - minimum two review stars)	NA	0
ACMG_BSC1	funcvar	B	Functional - variant effect	Peptide change is reported as benign (ClinVar - minimum two review stars)	EV0112	-3
ACMG_BP1	funcvar	B	Functional - variant effect	Missense variant in a gene for which primarily truncating variants (>= 90% of pathogenic variants) are known to cause disease (ClinVar)	NA	-0.5
ACMG_PM2_1	clinpop	P	Clinical - population frequency	Allele count within pathogenic range (MAF <= 0.005% in the population-specific non-cancer gnomAD subset, min AN = 12,000)	EV0101	0.5
ACMG_PM2_2	clinpop	P	Clinical - population frequency	Alternate allele absent in the population-specific non-cancer gnomAD subset	EV0135	1
ACMG_PVS1_1	funcvarpop	P	Functional - variant effect	Null variant - predicted as LoF by LOFTEE - within pathogenic range (ACMG_PM2_1/2) - LoF established for gene	EV0016	5
ACMG_PVS1_2	funcvarpop	P	Functional - variant effect	Null variant - not predicted as LoF by LOFTEE - within pathogenic range (ACMG_PM2_1/2) - LoF established mechanism for gene	EV0019	2.5
ACMG_PVS1_3	funcvarpop	P	Functional - variant effect	Null variant - predicted as LoF by LOFTEE - within pathogenic range (ACMG_PM2_1/2) - LoF not established mechanism for gene	EV0183	2
ACMG_PVS1_4	funcvarpop	P	Functional - variant effect	Null variant - not predicted as LoF by LOFTEE - within pathogenic range (ACMG_PM2_1/2) - LoF not established mechanism for gene	EV0194	0
ACMG_PVS1_5	funcvarpop	P	Functional - variant effect	Start (initiator methionine) lost - within pathogenic range (ACMG_PM2_1/2) - Lof established mechanism for gene	EV0114	2.5
ACMG_PVS1_6	funcvarpop	P	Functional - variant effect	Start (initiator methionine) lost - within pathogenic range (ACMG_PM2_1/2) - LoF not established mechanism for gene	EV0182	2
ACMG_PVS1_7	funcvarpop	P	Functional - variant effect	Donor/acceptor variant - predicted as LoF by LOFTEE - within pathogenic range (ACMG_PM2_1/2) - not last intron - LoF established for gene	EV0017	4
ACMG_PVS1_8	funcvarpop	P	Functional - variant effect	Donor/acceptor variant - last intron - within pathogenic range (ACMG_PM2_1/2) - LoF established for gene	EV0198	2.5
ACMG_PVS1_9	funcvarpop	P	Functional - variant effect	Donor/acceptor variant - not last intron - within pathogenic range (ACMG_PM2_1/2) - LoF not established mechanism for gene	EV0181	2
ACMG_PVS1_10	funcvarpop	P	Functional - variant effect	Donor variant at located at the +3, +4 or +5 position of the intron - within pathogenic range (ACMG_PM2_1/2) - ACMG_PP3 support	EV0184	2
ACMG_PS1	funcvar	P	Functional - variant effect	Same amino acid change as a previously established pathogenic variant (ClinVar - minimum two review stars) regardless of nucleotide change	EV0018	4
ACMG_PP2	funcvar	P	Functional - variant effect	Missense variant in a gene that has a relatively low rate of benign missense variation (<30%) and where missense variants are a common mechanism of disease (>50% of high-confidence pathogenic variants (ClinVar))	NA	0.5
ACMG_PM1	funcvar	P	Functional - variant effect	Missense variant at critical AA residue (as identified in cancerhotspots.org)	EV0212	2
ACMG_PM4	funcvar	P	Functional - variant effect	Protein length changes due to inframe indels or nonstop variant in non-repetitive regions (as identified by RepeatMasker) of genes that harbor variants with a dominant mode of inheritance.	NA	0
ACMG_PPC1	funcvar	P	Functional - variant effect	Protein length changes due to inframe indels or nonstop variant in non-repetitive regions (as identified by RepeatMasker) of genes that harbor variants with a recessive mode of inheritance.	NA	0
ACMG_PM5	funcvar	P	Functional - variant effect	Novel missense change at an amino acid residue where a different missense change determined to be pathogenic has been seen before (ClinVar - minimum two review stars)	EV0044	1.5
ACMG_PP3	funccomp	P	Functional - computational & predictive	Multiple lines (>=7 algorithms) of computational evidence support a deleterious effect on the gene or gene product (conservation, evolutionary, splicing impact, etc. - from dbNSFP (SIFT/Provean/MutationTaster/MutationAssessor/PrimateAI/DEOGEN2/M-CAP/fathmm-MKL/FATHMM/ClinPred/LIST-S2/BayesDel-addAF/MetaLR/SpliceSite_AdaBoost/SpliceSite_RF). Tolerates maximum three contradictory predictions	EV0122	0.5
Not implemented - lacking information on onset/penetrance
*Note that criteria defined by SherLoc will differ with CPSR-specific implementations, e.g. MAF criteria for pathogenic range (category clinpop) and also computational evidence support (category funccomp)
